# The neurotrophin DNT-2 regulates cell survival and connectivity via the Toll-2 receptor during visual system development of *Drosophila*

**DOI:** 10.1101/2025.07.18.665476

**Authors:** Naser Alshamsi, Francisca Rojo-Cortés, Bangfu Zhu, Samaher Fahy, Guiyi Li, Anna Lassota, Marta Moreira, Alicia Hidalgo

## Abstract

During development, neurons are produced in excess and those that receive trophic support are maintained, whereas excess neurons are eliminated, enabling the establishment of appropriate neural circuits. In vertebrates, neurotrophin ligands promote cell survival during periods of naturally occurring cell death, by signalling through p75 and Trk receptors. In the *Drosophila* optic lobe, a wave of apoptosis occurs during neural circuit development; however, whether this also involves neurotrophism remains unresolved. *Drosophila* neurotrophins (DNTs) are encoded by *spätzle* (spz) paralogue genes and bind Toll receptors instead. Here, we focused on DNT-3 (previously known as spz-3) and *DNT-2* (also known as *spz-5*) to ask whether they underlie neurotrophism in visual system development. We show that *DNT-3* (*spz-3*) and *DNT-2* (*spz-5*) are both expressed in the retina and in medulla neurons, and multiple Tolls are expressed across lamina and medulla neurons. Over-expression of *DNT-3* (*spz-3*) and *DNT-2* (*spz-5*) could rescue natural occurring cell death, whereas their loss of function caused cell death, showing that DNT-3 and *DNT-2* can, and are required to, promote cell survival during optic lobe development. Importantly, *DNT-2* is expressed in Mi1 neurons and *Toll-2* in connecting L1 neurons. We show that DNT-2 functions in concert with Toll-2, as *Toll-2* RNAi knock-down prevented the rescue of apoptosis by *DNT-2* over-expression and all Toll-2+ neurons were lost in *DNT-2* mutants. Furthermore, alterations in *DNT-2* or *Toll-2* expression levels impaired connectivity of L1 neurons at the M1 medulla layer and altered dendritic morphology of L1 neurons. These data suggest that L1 neurons could take up *DNT-2* secreted from medulla neurons during the establishment of connectivity patterns. As *DNT-3* (*spz-3*) and *DNT-2* (*spz-5*) are expressed in the medulla and they could influence both lamina and medulla neurons, this suggests that their function maintaining cell survival could enable the stabilisation or alignment of connected neurons across medulla columns.
