## Supplementary material for "The neurotrophin DNT-2 regulates cell survival and connectivity via the Toll-2 receptor during visual system development of *Drosophila*": Source data

### Sheet: Figure 3 
Source data for Figure 3
Figure 3A,B. Data used to generate graph: DCP-1 volume intensisty in the lamina at 24h APF
Genotype	Sample	File name	DCP-1 volume	Genotype	Sample	File name	DCP-1 volume	Genotype	Sample	File name	DCP-1 volume
Toll-8Gal4>WT Orgenon R (Control)	1	Toll-8 Gal4 x Oregon r 24h APF DCP-1 RB 488 ncadh 647 2	35800	Toll-8Gal4>UASspz3FL	1	Toll-8 Gal4 X UAS spz3 FL DCP-1 24h apf 488 ncadh 647 0.9x 1.czi	3740	Toll-8Gal4>UASspz3CK	1	Toll-8 Gal4 x uas spz3 ck 24h APF 488 DCP-1 ncadh 647 1 0.9x.czi	36500
	2	Toll-8 Gal4 x Oregon r 24h APF DCP-1 RB 488 ncadh 647 4	25900		2	Toll-8 Gal4 X UAS spz3 FL DCP-1 24h apf 488 ncadh 647 0.9x 2.czi	8025		2	Toll-8 Gal4 x uas spz3 ck 24h APF 488 DCP-1 ncadh 647 2 0.9x.czi	43600
	3	Toll-8 Gal4 x Oregon r 24h APF DCP-1 RB 488 ncadh 647 5	29100		3	Toll-8 Gal4 X UAS spz3 FL DCP-1 24h apf 488 ncadh 647 0.9x 4.czi	28700		3	Toll-8 Gal4 x uas spz3 ck 24h APF 488 DCP-1 ncadh 647 4 0.9x.czi	40100
	4	Toll-8 GAL4 X Oregon 24h APF DCP-1 488 ncadh 647 6	24100		4	Toll-8 Gal4 X UAS spz3 FL DCP-1 24h apf 488 ncadh 647 0.9x 7.czi	16200		4	Toll-8 Gal4 x uas spz3 ck 24h APF 488 DCP-1 ncadh 647 5 0.9x.czi	7496
	5	Toll-8 GAL4 X Oregon 24h APF DCP-1 488 ncadh 647 7	25200		5	Toll-8 Gal4 X UAS spz3 FL DCP-1 24h apf 488 ncadh 647 0.9x 8.czi	27100		5	Toll-8 Gal4 x uas spz3 ck 24h APF 488 DCP-1 ncadh 647 6 0.9x.czi	12500
	6	Toll-8 GAL4 X Oregon 24h APF DCP-1 488 ncadh 647 8	36000		6	Toll-8 Gal4 X UAS spz3 FL DCP-1 24h apf 488 ncadh 647 0.9x 9.czi	22900		6	Toll-8 Gal4 x uas spz3 ck 24h APF 488 DCP-1 ncadh 647 7 0.9x.czi	13800
	7	Toll-8 GAL4 X Oregon 24h APF DCP-1 488 ncadh 647 9	56600		7	Toll-8 Gal4 X UAS spz3 FL DCP-1 24h apf 488 ncadh 647 0.9x 10.czi	24500		7	Toll-8 Gal4 x uas spz3 ck 24h APF 488 DCP-1 ncadh 647 8 0.9x.czi	18100
	8	Toll-8 GAL4 X Oregon 24h APF DCP-1 488 ncadh 647 10	36700		8	Toll-8 Gal4 X UAS spz3 FL DCP-1 24h apf 488 ncadh 647 0.9x 11.czi	11300		8	Toll-8 Gal4 x uas spz3 ck 24h APF 488 DCP-1 ncadh 647 9 0.9x.czi	34300
	9	Toll-8 GAL4 X Oregon 24h APF DCP-1 488 ncadh 647 11	63900		9	Toll-8 Gal4 X UAS spz3 FL DCP-1 24h apf 488 ncadh 647 0.9x 12.czi	9434		9	Toll-8 Gal4 x uas spz3 ck 24h APF 488 DCP-1 ncadh 647 10 0.9x.czi	53700
	10	Toll-8 GAL4 X Oregon 24h APF DCP-1 488 ncadh 647 12	35800		10	Toll-8 Gal4 X UAS spz3 FL DCP-1 24h apf 488 ncadh 647 0.9x 13.czi	6663		10	Toll-8 Gal4 x uas spz3 ck 24h APF 488 DCP-1 ncadh 647 11 0.9x.czi	32300
	11	Toll-8 GAL4 X Oregon 24h APF DCP-1 488 ncadh 647 13	34300		11	Toll-8 Gal4 X UAS spz3 FL DCP-1 24h apf 488 ncadh 647 0.9x 14.czi	9978		11	Toll-8 Gal4 x uas spz3 ck 24h APF 488 DCP-1 ncadh 647 12 0.9x.czi	18500
	12	Toll-8 GAL4 X Oregon 24h APF DCP-1 488 ncadh 647 14	44100		12	Toll-8 Gal4 X UAS spz3 FL DCP-1 24h apf 488 ncadh 647 0.9x 15.czi	10800		12	Toll-8 Gal4 x uas spz3 ck 24h APF 488 DCP-1 ncadh 647 13 0.9x.czi	39400
	13	Toll-8 GAL4 X Oregon 24h APF DCP-1 488 ncadh 647 15	40500						13	Toll-8 Gal4 x uas spz3 ck 24h APF 488 DCP-1 ncadh 647 14 0.9x.czi	46500
	14	Toll-8 GAL4 X Oregon 24h APF DCP-1 488 ncadh 647 16	74400						14	Toll-8 Gal4 x uas spz3 ck 24h APF 488 DCP-1 ncadh 647 15 0.9x.czi	36000
									15	Toll-8 Gal4 x uas spz3 ck 24h APF 488 DCP-1 ncadh 647 16 0.9x.czi	41100
Figure 3C,D. Data used to generate graph: DCP-1 volume intensisty in the lamina at 24h APF
Genotype	Sample	File name	DCP-1 volume	Genotype	Sample	File name	DCP-1 volume	Genotype	Sample	File name	DCP-1 volume
nsybGal4>OregonR (Control)	1	Oregon X Nsyb Gal4 DCP-1 488 Ncadh 647 24h APF 0.9x 4.czi	64500	nsybGal4>UASDNT-2FL	1	Nsyb Gal4 X UAS DNT-2 FL 24h APF DCP-1 488 ncadh 647 0.9x 2	17300	nsybGal4>UASDNT-2CK	1	nsyb gal4 x uas dnt-2 ck 24h apf dcp-1 488 ncadh 647 0.9x new 4.czi	18900
	2	Oregon X Nsyb Gal4 DCP-1 488 Ncadh 647 24h APF 0.9x 5.czi	31500		2	Nsyb Gal4 X UAS DNT-2 FL 24h APF DCP-1 488 ncadh 647 0.9x 4	31700		2	nsyb gal4 x uas dnt-2 ck 24h apf dcp-1 488 ncadh 647 0.9x new 8.czi	24000
	3	Oregon X Nsyb Gal4 DCP-1 488 Ncadh 647 24h APF 0.9x 6.czi	55600		3	Nsyb Gal4 X UAS DNT-2 FL 24h APF DCP-1 488 ncadh 647 0.9x 5	21700		3	nsyb gal4 x uas dnt-2 ck 24h apf dcp-1 488 ncadh 647 0.9x new 9.czi	31700
	4	Oregon X Nsyb Gal4 DCP-1 488 Ncadh 647 24h APF 0.9x 7.czi	39600		4	Nsyb Gal4 X UAS DNT-2 FL 24h APF DCP-1 488 ncadh 647 0.9x 7	17500		4	nsyb gal4 x uas dnt-2 ck 24h apf dcp-1 488 ncadh 647 0.9x new 11.czi	19500
	5	Oregon X Nsyb Gal4 DCP-1 488 Ncadh 647 24h APF 0.9x 12.czi	42400		5	Nsyb Gal4 X UAS DNT-2 FL 24h APF DCP-1 488 ncadh 647 0.9x 9	10900		5	nsyb gal4 x uas dnt-2 ck 24h apf dcp-1 488 ncadh 647 0.9x new 12.czi	28000
	6	Oregon X Nsyb Gal4 DCP-1 488 Ncadh 647 24h APF 0.9x 14.czi	28600		6	Nsyb Gal4 X UAS DNT-2 FL 24h APF DCP-1 488 ncadh 647 0.9x 10	27100		6	nsyb gal4 x uas dnt-2 ck 24h apf dcp-1 488 ncadh 647 0.9x new 13.czi	10700
	7	Oregon X Nsyb Gal4 DCP-1 488 Ncadh 647 24h APF 0.9x 17.czi	42500		7	Nsyb Gal4 X UAS DNT-2 FL 24h APF DCP-1 488 ncadh 647 0.9x 11	17000		7	nsyb gal4 x uas dnt-2 ck 24h apf dcp-1 488 ncadh 647 0.9x new 14.czi	5833
	8	Oregon X Nsyb Gal4 DCP-1 488 Ncadh 647 24h APF 0.9x 18.czi	25700		8	Nsyb Gal4 X UAS DNT-2 FL 24h APF DCP-1 488 ncadh 647 0.9x 12	34000		8	nsyb gal4 x uas dnt-2 ck 24h apf dcp-1 488 ncadh 647 0.9x new 15.czi	14500
	9	Oregon X Nsyb Gal4 DCP-1 488 Ncadh 647 24h APF 0.9x 21.czi	39600		9	Nsyb Gal4 X UAS DNT-2 FL 24h APF DCP-1 488 ncadh 647 0.9x 16	56000		9	nsyb gal4 x uas dnt-2 ck 24h apf dcp-1 488 ncadh 647 3 0.9x new.czi	29700
	10	Oregon X Nsyb Gal4 DCP-1 488 Ncadh 647 24h APF 0.9x 22.czi	47000		10	Nsyb Gal4 X UAS DNT-2 FL 24h APF DCP-1 488 ncadh 647 0.9x 17	25000		10	nsyb gal4 x uas dnt-2 ck 24h apf dcp-1 488 ncadh 647 7 0.9x new.czi	12700
	11	Oregon X Nsyb Gal4 DCP-1 488 Ncadh 647 24h APF 0.9x 1.czi	39300		11	Nsyb Gal4 X UAS DNT-2 FL 24h APF DCP-1 488 ncadh 647 0.9x 15	36300		11	nsyb gal4 x uas dnt-2 ck 24h apf dcp-1 488 ncadh 647 1 0.9x new.czi	0
	12	Oregon X Nsyb Gal4 DCP-1 488 Ncadh 647 24h APF 0.9x 2.czi	69900		12	Nsyb Gal4 X UAS DNT-2 FL 24h APF DCP-1 488 ncadh 647 0.9x 19	15900		12	nsyb gal4 x uas dnt-2 ck 24h apf dcp-1 488 ncadh 647 2 0.9x new.czi	0
	13	Oregon X Nsyb Gal4 DCP-1 488 Ncadh 647 24h APF 0.9x 9.czi	65300
	14	Oregon X Nsyb Gal4 DCP-1 488 Ncadh 647 24h APF 0.9x 11.czi	75400
	15	Oregon X Nsyb Gal4 DCP-1 488 Ncadh 647 24h APF 0.9x 20.czi	49400
	16	Oregon X Nsyb Gal4 DCP-1 488 Ncadh 647 24h APF 0.9x 23.czi	25100
Figure 3E,F. Data used to generate graph: DCP-1 volume intensisty in the lamina at 24h APF
Genotype	Sample	File name	DCP-1 volume	Genotype	Sample	File name	DCP-1 volume	Genotype	Sample	File name	DCP-1 volume
WT OregonR (Control)	1	oregon r 24h APF DCP-1 RB-488 white pupa 8	38900	DNT-3[27]/DNT-3[46]	1	spz3[46]spz3[27] 24h apf dcp1 488 1	54000	DNT-2[18]/DNT-2[37]	1	DNT-2[37]/DNT-2[18] White pupa 24h APF DCp-1 Rb-488 3.czi	23300
	2	oregon r 24h APF DCP-1 RB-488 white pupa 9	42900		2	spz3[46]spz3[27] 24h apf dcp1 488 2	17700		2	DNT-2[37]/DNT-2[18] White pupa 24h APF DCp-1 Rb-488 5.czi	62100
	3	oregon r 24h APF DCP-1 RB-488 white pupa 14	49300		3	spz3[46]spz3[27] 24h apf dcp1 488 3	36300		3	DNT-2[37]/DNT-2[18] White pupa 24h APF DCp-1 Rb-488 6.czi	17100
	4	oregon r 24h APF DCP-1 RB-488 white pupa 15	25900		4	spz3[46]spz3[27] 24h apf dcp1 488 4	52800		4	DNT-2[37]/DNT-2[18] White pupa 24h APF DCp-1 Rb-488 7.czi	35500
	5	oregon r 24h APF DCP-1 RB-488 white pupa 16	15900		5	spz3[46]spz3[27] 24h apf dcp1 488 5	60100		5	DNT-2[37]/DNT-2[18] White pupa 24h APF DCp-1 Rb-488 8.czi	52600
	6	oregon r 24h APF DCP-1 RB-488 white pupa 18	8492		6	spz3[46]spz3[27] 24h apf dcp1 488 7	34900		6	DNT-2[37]/DNT-2[18] White pupa 24h APF DCp-1 Rb-488 9.czi	70900
	7	oregon r 24h APF DCP-1 RB-488 white pupa 19	14000		7	spz3[46]spz3[27] 24h apf dcp1 488 9	59500		7	DNT-2[37]/DNT-2[18] White pupa 24h APF DCp-1 Rb-488 10.czi	57200
	8	oregon r 24h APF DCP-1 RB-488 white pupa 20	21300		8	spz3[46]spz3[27] 24h apf dcp1 488 10	56800		8	DNT-2[37]/DNT-2[18] White pupa 24h APF DCp-1 Rb-488 11.czi	63800
	9	oregon r 24h APF DCP-1 RB-488 white pupa 21	13800		9	spz3[46]spz3[27] 24h apf dcp1 488 11	73200		9	DNT-2[37]/DNT-2[18] White pupa 24h APF DCp-1 Rb-488 12.czi	107000
	10	oregon r 24h APF DCP-1 RB-488 white pupa 22	23200		10	spz3[46]spz3[27] 24h apf dcp1 488 12	45900		10	DNT-2[37]/DNT-2[18] White pupa 24h APF DCp-1 Rb-488 14.czi	62900
									11	DNT-2[37]/DNT-2[18] White pupa 24h APF DCp-1 Rb-488 15.czi	37800
									12	DNT-2[37]/DNT-2[18] White pupa 24h APF DCp-1 Rb-488 16.czi	32800
									13	DNT-2[37]/DNT-2[18] White pupa 24h APF DCp-1 Rb-488 17.czi	26600
									14	DNT-2[37]/DNT-2[18] White pupa 24h APF DCp-1 Rb-488 18.czi	34100
									15	DNT-2[37]/DNT-2[18] White pupa 24h APF DCp-1 Rb-488 19.czi	30800

### Sheet: Figure 4
Source data for Figure 4
Figure 4A,B. Data used to generate graph: DCP-1 volume intensisty in the lamina at 24h APF
Genotype	Sample	File name	DCP-1 volume	Genotype	Sample	File name	DCP-1 volume	Genotype	Sample	File name	DCP-1 volume
nsybGal4>WT Orgenon R (Control)	1	Oregon X Nsyb Gal4 DCP-1 488 24h APF 0.9x 24	7029	nsybGal4>UASToll-2RNAi	1	nsybGAL4 X UAS Toll-2 RNAi 24h APF DCP-1 488 7	27900	nsybGal4>UASToll-2RAi;UASDNT-2FL	1	nsybGAL4 X UAS Toll-2 RNAi;UAS DNT-2 FL 24h APF DCP-1 488 1	35600
	2	Oregon X Nsyb Gal4 DCP-1 488 24h APF 0.9x 25	18500		2	nsybGAL4 X UAS Toll-2 RNAi 24h APF DCP-1 488 8	34100		2	nsybGAL4 X UAS Toll-2 RNAi;UAS DNT-2 FL 24h APF DCP-1 488 2	30400
	3	Oregon X Nsyb Gal4 DCP-1 488 24h APF 0.9x 26	5059		3	nsybGAL4 X UAS Toll-2 RNAi 24h APF DCP-1 488 9	28000		3	nsybGAL4 X UAS Toll-2 RNAi;UAS DNT-2 FL 24h APF DCP-1 488 3	27300
	4	Oregon X Nsyb Gal4 DCP-1 488 24h APF 0.9x 28	7202		4	nsybGAL4 X UAS Toll-2 RNAi 24h APF DCP-1 488 10	32900		4	nsybGAL4 X UAS Toll-2 RNAi;UAS DNT-2 FL 24h APF DCP-1 488 5	38700
	5	Oregon X Nsyb Gal4 DCP-1 488 24h APF 0.9x 29	10400		5	nsybGAL4 X UAS Toll-2 RNAi 24h APF DCP-1 488 11	24500		5	nsybGAL4 X UAS Toll-2 RNAi;UAS DNT-2 FL 24h APF DCP-1 488 6	37700
	6	Oregon X Nsyb Gal4 DCP-1 488 24h APF 0.9x 30	5688		6	nsybGAL4 X UAS Toll-2 RNAi 24h APF DCP-1 488 12	24600		6	nsybGAL4 X UAS Toll-2 RNAi;UAS DNT-2 FL 24h APF DCP-1 488 7	38300
	7	Oregon X Nsyb Gal4 DCP-1 488 24h APF 0.9x 31	11100		7	nsybGAL4 X UAS Toll-2 RNAi 24h APF DCP-1 488 13	20800		7	nsybGAL4 X UAS Toll-2 RNAi;UAS DNT-2 FL 24h APF DCP-1 488 8	42600
	8	Oregon X Nsyb Gal4 DCP-1 488 24h APF 0.9x 32	3802		8	nsybGAL4 X UAS Toll-2 RNAi 24h APF DCP-1 488 14	22600
	9	Oregon X Nsyb Gal4 DCP-1 488 24h APF 0.9x 33	9614		9	nsybGAL4 X UAS Toll-2 RNAi 24h APF DCP-1 488 15	39300
	10	Oregon X Nsyb Gal4 DCP-1 488 24h APF 0.9x 34	4506		10	nsybGAL4 X UAS Toll-2 RNAi 24h APF DCP-1 488 16	21400
	11	Oregon X Nsyb Gal4 DCP-1 488 24h APF 0.9x 35	6254		11	nsybGAL4 X UAS Toll-2 RNAi 24h APF DCP-1 488 17	22300
	12	Oregon X Nsyb Gal4 DCP-1 488 24h APF 0.9x 36	15900		12	nsybGAL4 X UAS Toll-2 RNAi 24h APF DCP-1 488 18	24700
					13	nsybGAL4 X UAS Toll-2 RNAi 24h APF DCP-1 488 19	29800
Figure 4C,D. Data used to generate graph: Histone-YFP cell number in the lamina at 48h APF
Genotype	Sample	File name	Cell number	Genotype	Sample	File name	Cell number	Genotype	Sample	File name	Cell number	Genotype	Sample	File name	Cell number
Toll-2Gal4>UAShistoneYFP (Control)	1	Toll-2 Gal4 X UAS his yfp 48h apf 488 1	1292	Toll-2Gal4>UAShistoneYFP;UASDNT-2FL	1	Toll-2 Gal4 X UAS his YFP, UAS DNT-2 FL 48h APF 488 1 0.8x	1563	Toll-2GAL4>UAShistoneYFP;UASDNT-2CK	1	Toll-2 Gal4 X UAS His YFP, UAS DNT-2 CK 48h APF 488 0.8X 1	1114	Toll-2GAL4;DNT-2[18]>UAShisYFP;DNT-2[37]	1	toll-2 gal4,dnt-2[18] x uas his yfp, dnt-2[37] 48h apf 488 2	14
	2	Toll-2 Gal4 X UAS his yfp 48h apf 488 2	1014		2	Toll-2 Gal4 X UAS his YFP, UAS DNT-2 FL 48h APF 488 2 0.8x	1543		2	Toll-2 Gal4 X UAS His YFP, UAS DNT-2 CK 48h APF 488 0.8X 2	1345		2	toll-2 gal4,dnt-2[18] x uas his yfp, dnt-2[37] 48h apf 488 3	6
	3	Toll-2 Gal4 X UAS his yfp 48h apf 488 3	893		3	Toll-2 Gal4 X UAS his YFP, UAS DNT-2 FL 48h APF 488 3 0.8x	1506		3	Toll-2 Gal4 X UAS His YFP, UAS DNT-2 CK 48h APF 488 0.8X 8	1567		3	toll-2 gal4,dnt-2[18] x uas his yfp, dnt-2[37] 48h apf 488 4	1
	4	Toll-2 Gal4 X UAS his yfp 48h apf 488 4	822		4	Toll-2 Gal4 X UAS his YFP, UAS DNT-2 FL 48h APF 488 4 0.8x	1029		4	Toll-2 Gal4 X UAS His YFP, UAS DNT-2 CK 48h APF 488 0.8X 9	1379		4	toll-2 gal4,dnt-2[18] x uas his yfp, dnt-2[37] 48h apf 488 5	0
	5	Toll-2 Gal4 X UAS his yfp 48h apf 488 5	1143		5	Toll-2 Gal4 X UAS his YFP, UAS DNT-2 FL 48h APF 488 5 0.8x	1001		5	Toll-2 Gal4 X UAS His YFP, UAS DNT-2 CK 48h APF 488 0.8X 10	1148		5	toll-2 gal4,dnt-2[18] x uas his yfp, dnt-2[37] 48h apf 488 6	3
	6	Toll-2 Gal4 X UAS his yfp 48h apf 488 6	939		6	Toll-2 Gal4 X UAS his YFP, UAS DNT-2 FL 48h APF 488 6 0.8x	897		6	Toll-2 Gal4 X UAS His YFP, UAS DNT-2 CK 48h APF 488 0.8X 11	1129		6	toll-2 gal4,dnt-2[18] x uas his yfp, dnt-2[37] 48h apf 488 7	6
	7	Toll-2 Gal4 X UAS his yfp 48h apf 488 7	1063		7	Toll-2 Gal4 X UAS his YFP, UAS DNT-2 FL 48h APF 488 7 0.8x	1440		7	Toll-2 Gal4 X UAS His YFP, UAS DNT-2 CK 48h APF 488 0.8X 12	1468		7	toll-2 gal4,dnt-2[18] x uas his yfp, dnt-2[37] 48h apf 488 8	0
	8	Toll-2 Gal4 X UAS his yfp 48h apf 488 8	1104		8	Toll-2 Gal4 X UAS his YFP, UAS DNT-2 FL 48h APF 488 8 0.8x	1940		8	Toll-2 Gal4 X UAS His YFP, UAS DNT-2 CK 48h APF 488 0.8X 13	1311		8	toll-2 gal4,dnt-2[18] x uas his yfp, dnt-2[37] 48h apf 488 9	13
	9	Toll-2 Gal4 X UAS his yfp 48h apf 488 9	1234		9	Toll-2 Gal4 X UAS his YFP, UAS DNT-2 FL 48h APF 488 9 0.8x	1161		9	toll-2 gal4 x uas his yfp, uas dnt-2 ck 48h apf 488 0.8x 14	1174		9	toll-2 gal4,dnt-2[18] x uas his yfp, dnt-2[37] 48h apf 488 10	27
	10	Toll-2 Gal4 X UAS his yfp 48h apf 488 10	1192		10	Toll-2 Gal4 X UAS his YFP, UAS DNT-2 FL 48h APF 488 10 0.8x	1487		10	toll-2 gal4 x uas his yfp, uas dnt-2 ck 48h apf 488 0.8x 15	1059		10	toll-2 gal4,dnt-2[18] x uas his yfp, dnt-2[37] 48h apf 488 11	5
	11	Toll-2 Gal4 X UAS his yfp 48h apf 488 11	997		11	Toll-2 Gal4 X UAS his YFP, UAS DNT-2 FL 48h APF 488 15 0.8x	1181		11	toll-2 gal4 x uas his yfp, uas dnt-2 ck 48h apf 488 0.8x 16	1093
	12	Toll-2 Gal4 X UAS his yfp 48h apf 488 12	985		12	Toll-2 Gal4 X UAS his YFP, UAS DNT-2 FL 48h APF 488 16 0.8x	914		12	toll-2 gal4 x uas his yfp, uas dnt-2 ck 48h apf 488 0.8x 18	994
	13	Toll-2 Gal4 X UAS his yfp 48h apf 488 13	1176		13	Toll-2 GAL4 X UAS His YFP, UAS DNT-2 FL 48h APF 488 17	1095		13	toll-2 gal4 x uas his yfp, uas dnt-2 ck 48h apf 488 0.8x 19	1026
	14	Toll-2 Gal4 X UAS his yfp 48h apf 488 14	911		14	toll-2 gal4 x uas his yfp, uas dnt-2 fl 48h apf 488 18	1309		14	toll-2 gal4 x uas his yfp, uas dnt-2 ck 48h apf 488 0.8x 20	1067
	15	Toll-2 Gal4 X UAS his yfp 48h apf 488 15	952		15	toll-2 gal4 x uas his yfp, uas dnt-2 fl 48h apf 488 19	1007
Figure 4E,F. Data used to generate graph: Histone-YFP signal intensity in medulla and lobula complex at 48h APF
Genotype	Sample	File name	CTCF	Genotype	Sample	File name	CTCF	Genotype	Sample	File name	CTCF	Genotype	Sample	File name	CTCF
Toll-2Gal4>UAShistoneYFP (Control)	1	Toll-2 Gal4 X UAS his yfp 48h apf 488 1	4.76814e+06	Toll-2Gal4>UAShistoneYFP;UASDNT-2FL	1	Toll-2 Gal4 X UAS his YFP, UAS DNT-2 FL 48h APF 488 1 0.8x	7.1295e+06	Toll-2GAL4>UAShistoneYFP;UASDNT-2CK	1	Toll-2 Gal4 X UAS His YFP, UAS DNT-2 CK 48h APF 488 0.8X 1	3.93088e+06	Toll-2GAL4;DNT-2[18]>UAShisYFP;DNT-2[37]	1	Toll-2 GAL4,DNT-2[18] X UAS his YFP, DNT-2[37] 48h APF 488 1.czi	-14591.9
	2	Toll-2 Gal4 X UAS his yfp 48h apf 488 3	4.62737e+06		2	Toll-2 Gal4 X UAS his YFP, UAS DNT-2 FL 48h APF 488 2 0.8x	6.37915e+06		2	Toll-2 Gal4 X UAS His YFP, UAS DNT-2 CK 48h APF 488 0.8X 2	5.18656e+06		2	Toll-2 GAL4,DNT-2[18] X UAS his YFP, DNT-2[37] 48h APF 488 2.czi	717506
	3	Toll-2 Gal4 X UAS his yfp 48h apf 488 4	777657		3	Toll-2 Gal4 X UAS his YFP, UAS DNT-2 FL 48h APF 488 3 0.8x	6.8492e+06		3	Toll-2 Gal4 X UAS His YFP, UAS DNT-2 CK 48h APF 488 0.8X 7.czi	5.62636e+06		3	Toll-2 GAL4,DNT-2[18] X UAS his YFP, DNT-2[37] 48h APF 488 4.czi	-17444.1
	4	Toll-2 Gal4 X UAS his yfp 48h apf 488 6	1.42099e+06		4	Toll-2 Gal4 X UAS his YFP, UAS DNT-2 FL 48h APF 488 4 0.8x	5.44868e+06		4	Toll-2 Gal4 X UAS His YFP, UAS DNT-2 CK 48h APF 488 0.8X 8	4.24297e+06		4	Toll-2 GAL4,DNT-2[18] X UAS his YFP, DNT-2[37] 48h APF 488 5.czi	391077
	5	Toll-2 Gal4 X UAS his yfp 48h apf 488 7	2.13986e+06		5	Toll-2 Gal4 X UAS his YFP, UAS DNT-2 FL 48h APF 488 5 0.8x	4.28731e+06		5	toll-2 gal4 x uas his yfp, uas dnt-2 ck 48h apf 488 0.8x 14	4.47245e+06		5	Toll-2 GAL4,DNT-2[18] X UAS his YFP, DNT-2[37] 48h APF 488 6.czi	-52669.5
	6	Toll-2 Gal4 X UAS his yfp 48h apf 488 8	1.68218e+06		6	Toll-2 Gal4 X UAS his YFP, UAS DNT-2 FL 48h APF 488 6 0.8x	3.91115e+06		6	toll-2 gal4 x uas his yfp, uas dnt-2 ck 48h apf 488 0.8x 15	3.13087e+06		6	Toll-2 GAL4,DNT-2[18] X UAS his YFP, DNT-2[37] 48h APF 488 8.czi	1.16063e+06
	7	Toll-2 Gal4 X UAS his yfp 48h apf 488 9	1.55588e+06		7	Toll-2 Gal4 X UAS his YFP, UAS DNT-2 FL 48h APF 488 7 0.8x	5.58131e+06		7	toll-2 gal4 x uas his yfp, uas dnt-2 ck 48h apf 488 0.8x 16	3.00428e+06		7	Toll-2 GAL4,DNT-2[18] X UAS his YFP, DNT-2[37] 48h APF 488 9.czi	794713
	8	Toll-2 Gal4 X UAS his yfp 48h apf 488 10	2.02513e+06		8	Toll-2 Gal4 X UAS his YFP, UAS DNT-2 FL 48h APF 488 8 0.8x	7.62185e+06		8	toll-2 gal4 x uas his yfp, uas dnt-2 ck 48h apf 488 0.8x 18	4.30817e+06		8	Toll-2 GAL4,DNT-2[18] X UAS his YFP, DNT-2[37] 48h APF 488 10.czi	-38885.3
	9	Toll-2 Gal4 X UAS his yfp 48h apf 488 11	1.91438e+06		9	Toll-2 Gal4 X UAS his YFP, UAS DNT-2 FL 48h APF 488 9 0.8x	5.96922e+06		9	toll-2 gal4 x uas his yfp, uas dnt-2 ck 48h apf 488 0.8x 19	6.66613e+06		9	Toll-2 GAL4,DNT-2[18] X UAS his YFP, DNT-2[37] 48h APF 488 11.czi	-16583.8
	10	Toll-2 Gal4 X UAS his yfp 48h apf 488 13	2.88522e+06		10	Toll-2 Gal4 X UAS his YFP, UAS DNT-2 FL 48h APF 488 10 0.8x	5.50328e+06		10	toll-2 gal4 x uas his yfp, uas dnt-2 ck 48h apf 488 0.8x 20	5.52264e+06		10	Toll-2 GAL4,DNT-2[18] X UAS his YFP, DNT-2[37] 48h APF 488 12.czi	-173695
	11	Toll-2 Gal4 X UAS his yfp 48h apf 488 14	3.8208e+06		11	Toll-2 Gal4 X UAS his YFP, UAS DNT-2 FL 48h APF 488 15 0.8x	1.44524e+06						11	Toll-2 GAL4,DNT-2[18] X UAS his YFP, DNT-2[37] 48h APF 488 15.czi	516453
					12	Toll-2 Gal4 X UAS his YFP, UAS DNT-2 FL 48h APF 488 16 0.8x	2.60633e+06
					13	Toll-2 GAL4 X UAS His YFP, UAS DNT-2 FL 48h APF 488 17	1.55229e+06
					14	toll-2 gal4 x uas his yfp, uas dnt-2 fl 48h apf 488 18	2.60598e+06
					15	toll-2 gal4 x uas his yfp, uas dnt-2 fl 48h apf 488 19	4.89696e+06

### Sheet: Figure 5
Alshamsi et al
Source data for Figure 5
Figure 5A,C. Data used to generate graph: L1 axonal targetting in the medulla at 72h APF
				Misroute?						Misroute?
Genotype	Sample	File name	Number of Axons	Yes	No	Genotype	Sample	File name	Number of Axons	Yes	No
L1-splitGal4>UASmcd8GFP (Control)	1	MAX_UASmcd8GFP x L1 split-GAL4 488 gfp 647 24B10 40x 8.1	2	2		L1-splitGal4>UASmcd8GFP;UASDNT-2FL	1	UASmcd8GFP;UASDNT-2FL X L1 split-GAL4 72h APF 4.1	2		2
	2	MAX_UASmcd8GFP x L1 split-GAL4 488 gfp 647 24B10 40x 8.2	2	2			2	UASmcd8GFP;UASDNT-2FL X L1 split-GAL4 72h APF 4.2	1		1
	3	MAX_UASmcd8GFP x L1 split-GAL4 488 gfp 647 24B10 40x 8.3	2	2			3	UASmcd8GFP;UASDNT-2FL X L1 split-GAL4 72h APF 4.3	1		1
	4	MAX_UASmcd8GFP x L1 split-GAL4 488 gfp 647 24B10 40x 8.4	2	2			4	UASmcd8GFP;UASDNT-2FL X L1 split-GAL4 72h APF 4.4	1	1
	5	MAX_UASmcd8GFP x L1 split-GAL4 488 gfp 647 24B10 40x 8.5	2	1	1		5	UASmcd8GFP;UASDNT-2FL X L1 split-GAL4 72h APF 4.5	2	1	1
	6	MAX_UASmcd8GFP x L1 split-GAL4 488 gfp 647 24B10 40x 10.1	2	2			6	UASmcd8GFP;UASDNT-2FL X L1 split-GAL4 72h APF 6.1	2		2
	7	MAX_UASmcd8GFP x L1 split-GAL4 488 gfp 647 24B10 40x 10.2	2	2			7	UASmcd8GFP;UASDNT-2FL X L1 split-GAL4 72h APF 6.2	2		2
	8	MAX_UASmcd8GFP x L1 split-GAL4 488 gfp 647 24B10 40x 10.3	2	2			8	UASmcd8GFP;UASDNT-2FL X L1 split-GAL4 72h APF 6.3	3	1	2
	9	MAX_UASmcd8GFP x L1 split-GAL4 488 gfp 647 24B10 40x 10.4	2	2			9	UASmcd8GFP;UASDNT-2FL X L1 split-GAL4 72h APF 6.4	1		1
	10	MAX_UASmcd8GFP x L1 split-GAL4 488 gfp 647 24B10 40x 16.1	2	2			10	UASmcd8GFP;UASDNT-2FL X L1 split-GAL4 72h APF 6.5	1		1
	11	MAX_UASmcd8GFP x L1 split-GAL4 488 gfp 647 24B10 40x 16.2	2	2			11	UASmcd8GFP;UASDNT-2FL X L1 split-GAL4 72h APF 8.1	3	2	1
	12	MAX_UASmcd8GFP x L1 split-GAL4 488 gfp 647 24B10 40x 16.3	2		2		12	UASmcd8GFP;UASDNT-2FL X L1 split-GAL4 72h APF 8.2	2	2
	13	MAX_UASmcd8GFP x L1 split-GAL4 488 gfp 647 24B10 40x 19.1	1	1			13	UASmcd8GFP;UASDNT-2FL X L1 split-GAL4 72h APF 8.3	1		1
	14	MAX_UASmcd8GFP x L1 split-GAL4 488 gfp 647 24B10 40x 19.2	2	2			14	UASmcd8GFP;UASDNT-2FL X L1 split-GAL4 72h APF 8.4	3	1	2
	15	MAX_UASmcd8GFP x L1 split-GAL4 488 gfp 647 24B10 40x 19.3	2	1	1		15	UASmcd8GFP;UASDNT-2FL X L1 split-GAL4 72h APF 9.1	1		1
	16	MAX_UASmcd8GFP x L1 split-GAL4 488 gfp 647 24B10 40x 19.4	2	1	1		16	UASmcd8GFP;UASDNT-2FL X L1 split-GAL4 72h APF 9.2	2	2
	17	MAX_UASmcd8GFP x L1 split-GAL4 488 gfp 647 24B10 40x 20.1	1		1		17	UASmcd8GFP;UASDNT-2FL X L1 split-GAL4 72h APF 9.3	2	2
	18	MAX_UASmcd8GFP x L1 split-GAL4 488 gfp 647 24B10 40x 20.2	1		1		18	UASmcd8GFP;UASDNT-2FL X L1 split-GAL4 72h APF 9.4	2		2
	19	MAX_UASmcd8GFP x L1 split-GAL4 488 gfp 647 24B10 40x 20.3	1	1
	20	MAX_UASmcd8GFP x L1 split-GAL4 488 gfp 647 24B10 40x 21.1	2	1	1
	21	MAX_UASmcd8GFP x L1 split-GAL4 488 gfp 647 24B10 40x 21.2	1	1
	22	MAX_UASmcd8GFP x L1 split-GAL4 488 gfp 647 24B10 40x 21.3	2	2
	23	MAX_UASmcd8GFP x L1 split-GAL4 488 gfp 647 24B10 40x 21.4	1	1
	24	MAX_UASmcd8GFP x L1 split-GAL4 488 gfp 647 24B10 40x 22.1	2	2
	25	MAX_UASmcd8GFP x L1 split-GAL4 488 gfp 647 24B10 40x 22.2	2	2
	26	MAX_UASmcd8GFP x L1 split-GAL4 488 gfp 647 24B10 40x 22.3	2	2
	27	MAX_UASmcd8GFP x L1 split-GAL4 488 gfp 647 24B10 40x 22.4	2	2
	28	MAX_UASmcd8GFP x L1 split-GAL4 488 gfp 647 24B10 40x 22.5	2		2
	29	MAX_UASmcd8GFP x L1 split-GAL4 488 gfp 647 24B10 40x 23.1	2	1	1
	30	MAX_UASmcd8GFP x L1 split-GAL4 488 gfp 647 24B10 40x 23.2	2	2
	31	MAX_UASmcd8GFP x L1 split-GAL4 488 gfp 647 24B10 40x 23.3	2	2
	32	MAX_UASmcd8GFP x L1 split-GAL4 488 gfp 647 24B10 40x 23.4	2	2
	33	MAX_UASmcd8GFP x L1 split-GAL4 488 gfp 647 24B10 40x 24.1	1	1
Figure 5B,D. Data used to generate graph: L1 axonal targetting in the medulla at 72h APF
				Misroute?						Misroute?								Misroute?						Misroute?
Genotype	Sample	File name	Number of Axons	Yes	No	Genotype	Sample	File name	Number of Axons	Yes	No			Genotype	Sample	File name	Number of Axons	Yes	No	Genotype	Sample	File name	Number of Axons	Yes	No
L1-split-GAL4>UASmyrGFP(Control)	1	L1-Split-GAL4 X 10XUASmyrGFP 72h APF GFP Rb 488 24B10 MS 647 1 ROI 2	2	2		10XUASmyrGFP (X);L1-Split-GAL4>UASToll-2RNAi (II) (Severe phenotype)	1	L1-Split-GAL4 X UASToll-2RNAi 72h APF GFP 488 24B10 647 5 ROI (1)	1		1			10XUASmyrGFP (X);L1-Split-GAL4>UASToll-2RNAi (II) (Mild phenotype)	1	L1-Split-GAL4 X UASToll-2RNAi 72h APF GFP 488 24B10 647 2 ROI 1	3		3	10XUASmyrGFP (X);L1-Split-GAL4>UASToll-2RNAi (II);UASDNT-2FL (Epistasis)	1	L1-split-GAL4 X UAS myr GFP;UASToll-2RNAi;UASDNT-2FL 72h APF GFP 488 24B10 647 1.czi	1		1
	2	L1-Split-GAL4 X 10XUASmyrGFP 72h APF GFP Rb 488 24B10 MS 647 1 ROI 3	1	1			2	L1-Split-GAL4 X UASToll-2RNAi 72h APF GFP 488 24B10 647 5 ROI (2)	1		1				2	L1-Split-GAL4 X UASToll-2RNAi 72h APF GFP 488 24B10 647 2 ROI 2	2		2		2	L1-split-GAL4 X UAS myr GFP;UASToll-2RNAi;UASDNT-2FL 72h APF GFP 488 24B10 647 1.2.czi	1		1
	3	L1-Split-GAL4 X 10XUASmyrGFP 72h APF GFP Rb 488 24B10 MS 647 2 ROI 1	1	1			3	L1-Split-GAL4 X UASToll-2RNAi 72h APF GFP 488 24B10 647 5 ROI (3)	1		1				3	L1-Split-GAL4 X UASToll-2RNAi 72h APF GFP 488 24B10 647 4 ROI (1)	3	1	2		3	L1-split-GAL4 X UAS myr GFP;UASToll-2RNAi;UASDNT-2FL 72h APF GFP 488 24B10 647 2.czi	3	2	1
	4	L1-Split-GAL4 X 10XUASmyrGFP 72h APF GFP Rb 488 24B10 MS 647 2 ROI 2	2	2			4	L1-Split-GAL4 X UASToll-2RNAi 72h APF GFP 488 24B10 647 6 ROI 1	1		1				4	L1-Split-GAL4 X UASToll-2RNAi 72h APF GFP 488 24B10 647 4 ROI (2)	1		1		4	L1-split-GAL4 X UAS myr GFP;UASToll-2RNAi;UASDNT-2FL 72h APF GFP 488 24B10 647 3.czi	3	3
	5	L1-Split-GAL4 X 10XUASmyrGFP 72h APF GFP Rb 488 24B10 MS 647 3 ROI 1	1	1			5	L1-Split-GAL4 X UASToll-2RNAi 72h APF GFP 488 24B10 647 7 ROI 1	2	2					5	L1-Split-GAL4 X UASToll-2RNAi 72h APF GFP 488 24B10 647 4 ROI (3)	2		2		5	L1-split-GAL4 X UAS myr GFP;UASToll-2RNAi;UASDNT-2FL 72h APF GFP 488 24B10 647 4.1.czi	1		1
	6	L1-Split-GAL4 X 10XUASmyrGFP 72h APF GFP Rb 488 24B10 MS 647 3 ROI 2	2	1	1		6	L1-Split-GAL4 X UASToll-2RNAi 72h APF GFP 488 24B10 647 7 ROI 2	2	2					6	L1-Split-GAL4 X UASToll-2RNAi 72h APF GFP 488 24B10 647 10 ROI 1	1		1		6	L1-split-GAL4 X UAS myr GFP;UASToll-2RNAi;UASDNT-2FL 72h APF GFP 488 24B10 647 4.2.czi	1		1
	7	L1-Split-GAL4 X 10XUASmyrGFP 72h APF GFP Rb 488 24B10 MS 647 4 ROI 1	2	2			7	L1-Split-GAL4 X UASToll-2RNAi 72h APF GFP 488 24B10 647 8 ROI 1	1		1				7	L1-Split-GAL4 X UASToll-2RNAi 72h APF GFP 488 24B10 647 10 ROI 2	3	3			7	L1-split-GAL4 X UAS myr GFP;UASToll-2RNAi;UASDNT-2FL 72h APF GFP 488 24B10 647 4.3.czi	1		1
	8	L1-Split-GAL4 X 10XUASmyrGFP 72h APF GFP Rb 488 24B10 MS 647 4 ROI 2	3	2	1		8	L1-Split-GAL4 X UASToll-2RNAi 72h APF GFP 488 24B10 647 8 ROI 2	1	1					8	L1-Split-GAL4 X UASToll-2RNAi 72h APF GFP 488 24B10 647 11 ROI 1	3		3		8	L1-split-GAL4 X UAS myr GFP;UASToll-2RNAi;UASDNT-2FL 72h APF GFP 488 24B10 647 5.1.czi	1		1
	9	L1-Split-GAL4 X 10XUASmyrGFP 72h APF GFP Rb 488 24B10 MS 647 6 ROI 1	2		2		9	L1-Split-GAL4 X UASToll-2RNAi 72h APF GFP 488 24B10 647 9 ROI 1	2	2					9	L1-Split-GAL4 X UASToll-2RNAi 72h APF GFP 488 24B10 647 11 ROI 2	3		3		9	L1-split-GAL4 X UAS myr GFP;UASToll-2RNAi;UASDNT-2FL 72h APF GFP 488 24B10 647 5.2.czi	1		1
	10	L1-Split-GAL4 X 10XUASmyrGFP 72h APF GFP Rb 488 24B10 MS 647 6 ROI 2	2	2			10	L1-Split-GAL4 X UASToll-2RNAi 72h APF GFP 488 24B10 647 9 ROI 2	2	1	1				10	L1-Split-GAL4 X UASToll-2RNAi 72h APF GFP 488 24B10 647 12 ROI 1	2	1	1		10	L1-split-GAL4 X UAS myr GFP;UASToll-2RNAi;UASDNT-2FL 72h APF GFP 488 24B10 647 5.3.czi	1		1
															11	L1-Split-GAL4 X UASToll-2RNAi 72h APF GFP 488 24B10 647 12 ROI 2	2		2

### Sheet: Figure 6
Alshamsi et al.
Source data for Figure 6
Figure 6A,C. Data used to generate graph: L1 dendrite size at 72h APF
Genotype	Sample	Filename	Dendrite	Dendrite volume	Genotype	Sample	File	Dendrite	Dendrite volume
L1-Split-GAL4>UASmcd8GFP (Control)	1	UASmcd8GFP x L1 split-GAL4 488 gfp 647 24B10 40x 16 2x	1	25004	L1-Split-GAL4>UASmcd8GFP;UASDNT-2FL (GOF)	1	UASmcd8GFP;UASDNT-2FL X L1 split-GAL4 72h APF 6 2x.czi	1	46334
	2	UASmcd8GFP x L1 split-GAL4 488 gfp 647 24B10 40x 16 2x	1	26851		2	UASmcd8GFP;UASDNT-2FL X L1 split-GAL4 72h APF 6 2x.czi	1	49910
	3	UASmcd8GFP x L1 split-GAL4 488 gfp 647 24B10 40x 16 2x	1	33128		3	UASmcd8GFP;UASDNT-2FL X L1 split-GAL4 72h APF 7 2x.czi	1	54705
	4	UASmcd8GFP x L1 split-GAL4 488 gfp 647 24B10 40x 18 2x	1	36331		4	UASmcd8GFP;UASDNT-2FL X L1 split-GAL4 72h APF 7 2x.czi	1	35789
	5	UASmcd8GFP x L1 split-GAL4 488 gfp 647 24B10 40x 18 2x	1	34201		5	UASmcd8GFP;UASDNT-2FL X L1 split-GAL4 72h APF 7 2x.czi	1	69447
	6	UASmcd8GFP x L1 split-GAL4 488 gfp 647 24B10 40x 18 2x	1	22016		6	UASmcd8GFP;UASDNT-2FL X L1 split-GAL4 72h APF 8 2x.czi	1	33553
	7	UASmcd8GFP x L1 split-GAL4 488 gfp 647 24B10 40x 23 2x	1	32962		7	UASmcd8GFP;UASDNT-2FL X L1 split-GAL4 72h APF 8 2x.czi	1	28345
	8	UASmcd8GFP x L1 split-GAL4 488 gfp 647 24B10 40x 23 2x	1	24957		8	UASmcd8GFP;UASDNT-2FL X L1 split-GAL4 72h APF 8 2x.czi	1	24849
	9	UASmcd8GFP x L1 split-GAL4 488 gfp 647 24B10 40x 23 2x	1	19893
	10	UASmcd8GFP x L1 split-GAL4 488 gfp 647 24B10 40x 24 2x	1	27906
	11	UASmcd8GFP x L1 split-GAL4 488 gfp 647 24B10 40x 24 2x	1	17762
	12	UASmcd8GFP x L1 split-GAL4 488 gfp 647 24B10 40x 24 2x	1	16809
Figure 6B,D. Data used to generate graph: L1 dendrite size at 72h APF
Genotype	Sample	Filename	Dendrite	Dendrite volume	Genotype	Sample	File	Dendrite	Dendrite volume	Genotype	Sample	File	Number of axons	Dendrite size (volume)	Genotype	Sample	File	Dendrite	Dendrite volume
L1-Split-GAL4>UASmyrGFP (Control)	1	L1-Split-GAL4 X 10XUASmyrGFP 72h APF GFP Rb 488 24B10 MS 647 1 Dendrites.czi	1	89936	L1-Split-GAL4>UASToll-2RNAi (LOF) (Severe)	1	L1-Split-GAL4 X UASToll-2RNAi 72h APF GFP 488 24B10 647 3 Dendrites.czi	1	13059	L1-Split-GAL4>UASToll-2RNAi (LOF) (Mild)	1	L1-Split-GAL4 X UASToll-2RNAi 72h APF GFP 488 24B10 647 1 Dendrites.czi	1	39854	L1-Split-GAL4>UASToll-2RNAi;UASDNT-2FL (Epistasis)	1	C1-L1-split-GAL4 X UAS myr GFP;UASToll-2RNAi;UASDNT-2FL 72h APF GFP 488 24B10 647 Dendrite 1	1	38667
	2	L1-Split-GAL4 X 10XUASmyrGFP 72h APF GFP Rb 488 24B10 MS 647 1 Dendrites.czi	1	50996		2	L1-Split-GAL4 X UASToll-2RNAi 72h APF GFP 488 24B10 647 4 Dendrites.czi	1	9986		2	L1-Split-GAL4 X UASToll-2RNAi 72h APF GFP 488 24B10 647 1 Dendrites.czi	1	24764		2	C1-L1-split-GAL4 X UAS myr GFP;UASToll-2RNAi;UASDNT-2FL 72h APF GFP 488 24B10 647 Dendrite 1	1	37887
	3	L1-Split-GAL4 X 10XUASmyrGFP 72h APF GFP Rb 488 24B10 MS 647 1 Dendrites.czi	1	61025		3	L1-Split-GAL4 X UASToll-2RNAi 72h APF GFP 488 24B10 647 5 Dendrites.czi	1	7347		3	L1-Split-GAL4 X UASToll-2RNAi 72h APF GFP 488 24B10 647 1 Dendrites.czi	1	24900		3	C1-L1-split-GAL4 X UAS myr GFP;UASToll-2RNAi;UASDNT-2FL 72h APF GFP 488 24B10 647 Dendrite 1	1	34472
	4	L1-Split-GAL4 X 10XUASmyrGFP 72h APF GFP Rb 488 24B10 MS 647 2 Dendrites.czi	1	76487							4	L1-Split-GAL4 X UASToll-2RNAi 72h APF GFP 488 24B10 647 2 Dendrites.czi	1	45141		4	C1-L1-split-GAL4 X UAS myr GFP;UASToll-2RNAi;UASDNT-2FL 72h APF GFP 488 24B10 647 Dendrite 2	1	22952
	5	L1-Split-GAL4 X 10XUASmyrGFP 72h APF GFP Rb 488 24B10 MS 647 2 Dendrites.czi	1	59581							5	L1-Split-GAL4 X UASToll-2RNAi 72h APF GFP 488 24B10 647 2 Dendrites.czi	1	40304		5	C1-L1-split-GAL4 X UAS myr GFP;UASToll-2RNAi;UASDNT-2FL 72h APF GFP 488 24B10 647 Dendrite 2	1	20471
	6	L1-Split-GAL4 X 10XUASmyrGFP 72h APF GFP Rb 488 24B10 MS 647 2 Dendrites.czi	1	46284							6	L1-Split-GAL4 X UASToll-2RNAi 72h APF GFP 488 24B10 647 2 Dendrites.czi	1	25370		6	C1-L1-split-GAL4 X UAS myr GFP;UASToll-2RNAi;UASDNT-2FL 72h APF GFP 488 24B10 647 Dendrite 2	1	21048
																7	C1-L1-split-GAL4 X UAS myr GFP;UASToll-2RNAi;UASDNT-2FL 72h APF GFP 488 24B10 647 Dendrite 3	1	47942
																8	C1-L1-split-GAL4 X UAS myr GFP;UASToll-2RNAi;UASDNT-2FL 72h APF GFP 488 24B10 647 Dendrite 3	1	23194
																9	C1-L1-split-GAL4 X UAS myr GFP;UASToll-2RNAi;UASDNT-2FL 72h APF GFP 488 24B10 647 Dendrite 3	1	37176
																10	C1-L1-split-GAL4 X UAS myr GFP;UASToll-2RNAi;UASDNT-2FL 72h APF GFP 488 24B10 647 Dendrite 4	1	39183
																11	C1-L1-split-GAL4 X UAS myr GFP;UASToll-2RNAi;UASDNT-2FL 72h APF GFP 488 24B10 647 Dendrite 4	1	20642
																12	C1-L1-split-GAL4 X UAS myr GFP;UASToll-2RNAi;UASDNT-2FL 72h APF GFP 488 24B10 647 Dendrite 4	1	48312
																13	C1-L1-split-GAL4 X UAS myr GFP;UASToll-2RNAi;UASDNT-2FL 72h APF GFP 488 24B10 647 Dendrite 5	1	27750
																14	C1-L1-split-GAL4 X UAS myr GFP;UASToll-2RNAi;UASDNT-2FL 72h APF GFP 488 24B10 647 Dendrite 5	1	25434
																15	C1-L1-split-GAL4 X UAS myr GFP;UASToll-2RNAi;UASDNT-2FL 72h APF GFP 488 24B10 647 Dendrite 5	1	25561

### Sheet: Supplementary Figure S8
Source data for Supplementary Figure S8
Figure 3A,B. Data used to generate graph: DCP-1 volume intensisty in the whole optic lobe (lamina, medulla and lobula complex) at 24h APF
Genotype	Sample	File name	DCP-1 volume	Genotype	Sample	File name	DCP-1 volume
Toll-8Gal4>wt Orgenon R (Control)	1	Toll-8 Gal4 x Oregon r 24h APF DCP-1 RB 488 ncadh 647 2	115000	Toll-8Gal4>UAS-DNT-3FL (spz-3FL)	1	Toll-8 Gal4 X UAS spz3 FL DCP-1 24h apf 488 ncadh 647 0.9x 1.czi	35800
	2	Toll-8 Gal4 x Oregon r 24h APF DCP-1 RB 488 ncadh 647 4	101000		2	Toll-8 Gal4 X UAS spz3 FL DCP-1 24h apf 488 ncadh 647 0.9x 2.czi	16300
	3	Toll-8 Gal4 x Oregon r 24h APF DCP-1 RB 488 ncadh 647 5	71800		3	Toll-8 Gal4 X UAS spz3 FL DCP-1 24h apf 488 ncadh 647 0.9x 4.czi	83600
	4	Toll-8 GAL4 X Oregon 24h APF DCP-1 488 ncadh 647 6	216000		4	Toll-8 Gal4 X UAS spz3 FL DCP-1 24h apf 488 ncadh 647 0.9x 5.czi	75900
	5	Toll-8 GAL4 X Oregon 24h APF DCP-1 488 ncadh 647 7	171000		5	Toll-8 Gal4 X UAS spz3 FL DCP-1 24h apf 488 ncadh 647 0.9x 6.czi	129000
	6	Toll-8 GAL4 X Oregon 24h APF DCP-1 488 ncadh 647 8	164000		6	Toll-8 Gal4 X UAS spz3 FL DCP-1 24h apf 488 ncadh 647 0.9x 7.czi	26500
	7	Toll-8 GAL4 X Oregon 24h APF DCP-1 488 ncadh 647 9	213000		7	Toll-8 Gal4 X UAS spz3 FL DCP-1 24h apf 488 ncadh 647 0.9x 8.czi	88500
	8	Toll-8 GAL4 X Oregon 24h APF DCP-1 488 ncadh 647 10	230000		8	Toll-8 Gal4 X UAS spz3 FL DCP-1 24h apf 488 ncadh 647 0.9x 9.czi	85300
	9	Toll-8 GAL4 X Oregon 24h APF DCP-1 488 ncadh 647 11	168000		9	Toll-8 Gal4 X UAS spz3 FL DCP-1 24h apf 488 ncadh 647 0.9x 10.czi	59800
	10	Toll-8 GAL4 X Oregon 24h APF DCP-1 488 ncadh 647 12	145000		10	Toll-8 Gal4 X UAS spz3 FL DCP-1 24h apf 488 ncadh 647 0.9x 11.czi	41700
Figure 3C,D. Data used to generate graph: number of DCP-1+ cells in the medulla and lobula complex at 24h APF
Genotype	Sample	File name	No. DCP-1 + cells	Genotype	Sample	File name	No. DCP-1 + cells
nsybGal4>OregonR (Control)	1	Oregon X Nsyb Gal4 DCP-1 488 Ncadh 647 24h APF 0.9x 14	1100	nsybGal4>UASDNT-2FL (spz-5FL)	1	Nsyb Gal4 X UAS DNT-2 FL 24h APF DCP-1 488 ncadh 647 0.9x 9	901
	2	Oregon X Nsyb Gal4 DCP-1 488 Ncadh 647 24h APF 0.9x 17	1030		2	Nsyb Gal4 X UAS DNT-2 FL 24h APF DCP-1 488 ncadh 647 0.9x 11	850
	3	Oregon X Nsyb Gal4 DCP-1 488 Ncadh 647 24h APF 0.9x 18	1016		3	Nsyb Gal4 X UAS DNT-2 FL 24h APF DCP-1 488 ncadh 647 0.9x 12	932
	4	Oregon X Nsyb Gal4 DCP-1 488 Ncadh 647 24h APF 0.9x 22	1178		4	Nsyb Gal4 X UAS DNT-2 FL 24h APF DCP-1 488 ncadh 647 0.9x 15	1073
	5	Oregon X Nsyb Gal4 DCP-1 488 Ncadh 647 24h APF 0.9x 23	1106		5	Nsyb Gal4 X UAS DNT-2 FL 24h APF DCP-1 488 ncadh 647 0.9x 17	937
