## Supplementary material for "The neurotrophin DNT-2 regulates cell survival and connectivity via the Toll-2 receptor during visual system development of *Drosophila*": Table S4

### Sheet: Stats table Naser Alshamsi
TABLE S4 STATISTICAL ANALYSIS
FIGURE	DATA	GENOTYPE OR EXPERIMENT	SAMPLE TYPE	COMPARISON	TEST	NORMALITY	HOMOGENEITY		DESCRIPTIVE		DF & TEST	p VALUE	MULTIPLE COMPARISONS	p VALUE
	TYPE	TYPE	& N			TESTS	OF VARIANCE		STATISTICS		VALUE		TESTS & CORRECTION
Figure 1: Expression of spz family ligands in the optic lobe
Fig. 1A Projections	Data	Genotype	No. of brains
Expression pattern at 24h APF	mCherry (red) + N-Cadherin (blue)	spz-3-CRISPR-T2A-Gal4>20UAS6xmCherry	7
	mCherry (red) + N-Cadherin (blue)	spz-5/DNT-2-T2A-Gal4>20xUAS6xmCherry	5
Expression pattern at 48h APF	GFP (red) + N-Cadherin (blue)	spz-1[MIO2318]-Gal4>10XUASmyrGFP	4
	mCherry (red) + N-Cadherin (blue)	spz-1[MIO2318]-T2A-Gal4>20UAS6xmCherry	2
	GFP (red) + N-Cadherin (blue)	spz-4Gal4[MI15678]-Gal4>10XUASmyrGFP	2
	mCherry (red) + N-Cadherin (blue)	spz-3-CRISPR-T2A-Gal4>20UAS6xmCherry	8
	mCherry (red) + N-Cadherin (blue)	spz-5/DNT-2Gal4>20xUAS6xmCherry	5
Expression pattern at 72h APF	mCherry (red) + N-Cadherin (blue)	spz-1[MIO2318]-T2A-Gal4>20UAS6xmCherry	2
	GFP (red) + N-Cadherin (blue)	spz-4Gal4[MI15678]-Gal4>10XUASmyrGFP	2
	mCherry (red) + N-Cadherin (blue)	spz-3-CRISPR-T2A-Gal4>20UAS6xmCherry	5
	mCherry (red) + N-Cadherin (blue)	spz-5/DNT-2Gal4>20xUAS6xmCherry	6
Expression pattern at eclosed adult	GFP (red) + N-Cadherin (blue)	spz-4Gal4[MI15678]-T2A-Gal4>10XUASmyrGFP	10
Fig. 1B Cell bodies	Data	Genotype	No. of brains
Cell bodies	mCherry (red) + N-Cadherin (blue)	spz-1[MIO2318]-T2A-Gal4>20UAS6xmCherry	2
		spz-3-CRISPR-T2A-Gal4>20UAS6xmCherry	6
		spz-5/DNT-2Gal4>20xUAS6xmCherry	5
Fig. 1C Retina	Data	Genotype	No. of brains
Expression in retina	mCherry (red) + N-Cadherin (blue)	spz-3-CRISPR-T2A-Gal4>20UAS6xmCherry	2
	FLAG	spz-5/DNT-2Gal4>MCFO	8
	GFP (red) + N-Cadherin (blue)	spz-5/DNT-2Gal4>10XUASmyrGFP	2
Figure 2: Expression of Toll receptors in the optic lobe
Fig. 2A	Data	Genotype	No. of brains
Expression pattern at 24h APF	GFP	Toll-1-Gal4[CRISPR]>10XUASmyrGFP	3
		Toll-8[MD806]-Gal4>10XUASmyrGFP	5
		Toll-6[MI02127] Gal4>10XUASmyrGFP	5
		Toll-2[pTV]-Gal4>10XUASmyrGFP	3
Expression pattern at 48h APF	GFP	Toll-1-Gal4[CRISPR]>10XUASmyrGFP	4
		Toll-8[MD806]-Gal4>10XUASmyrGFP	5
		Toll-6[MI02127] Gal4>10XUASmyrGFP	11
		Toll-2[pTV]-Gal4>10XUASmyrGFP	4
Expression pattern at 72h APF	GFP	Toll-1-T2A-Gal4[CRISPR]>10XUASmyrGFP	5
		Toll-8[MD806]-Gal4>10XUASmyrGFP	5
		Toll-6[MI02127] Gal4>10XUASmyrGFP	7
		Toll-2[pTV]-Gal4>10XUASmyrGFP	4
Fig. 2B	Data	Genotype	No. of brains
Expression in lamina neurons	GFP	Toll-8[MD806]-Gal4>10XUASmyrGFP	5
	GFP	Toll-6[MI02127] Gal4>10XUASmyrGFP	7
	GFP	Toll-2[pTV]-Gal4>10XUASmyrGFP	4
	HA	Toll-2[pTV]-Gal4>MCFO	11
Fig. 2C	Data	Genotype	No. of brains
Expressin in lamina neurons	GFP	Toll-8[MD806]-Gal4>10XUASmyrGFP	5
	HA	Toll-8[MD806]-Gal4>MCFO	10
Fig. 2D	Data	Genotype	No. of brains
Expression in lamina neurons	HA	Toll-6[MI02127] Gal4>MCFO	2
	GFP	Toll-6[MI02127] Gal4>10XUASmyrGFP	7
Fig. 2E	Data	Genotype	No. of brains
Expression in lamina neurons	HA	Toll-2[pTV]-Gal4>MCFO	11
Figure 3: DNT-2 and DNT-3 maintain cell survival during lamina development
Fig. 3A,A',B	Data	Genotype	No. of brains			D'Agostino & Pearson test							Dunnett's test
DCP-1 in the lamina at 24h APF: spz-3/DNT-3 GOF	DCP-1 signal volume	Toll-8[MD806]-Gal4>wt (Oregon)	14	Control Gal4	One-Way ANOVA	0.0919					F (2,38) = 12	<0.0001
		Toll-8[MD806]-Gal4>UAS-DNT-3FL	12	Control Gal4 vs DNT-3FL		0.2704							<0.0001	****
		Toll-8[MD806]-Gal4>UAS-DNT-3CK	15	Control Gal4 vs DNT-3CK		0.4398							0.1949	ns
Fig. 3C,C',D	Data	Genotype	No. of brains			Shapiro-Wilk test							Dunnett's test
DCP-1 in the lamina at 24h APF: DNT-2 GOF	DCP-1 signal volume	nsybGAL4>wt (Oregon)	10	Control Gal4	One-Way ANOVA	0.6844					F (2,29) = 12	<0.0001
		nsybGAL4>UASDNT-2FL	10	Control GAL4 vs UASDNT-2FL		0.1076							0.0105	*
		nsybGAL4>UASDNT-2CK	12	Control GAL4 vs UASDNT-2CK		0.5714							0.0001	****
Fig. 3E,E',F	Data	Genotype	No. of brains			Shapiro-Wilk test							Dunnett's test
DCP-1 in the lamina at 24h APF: DNT-3 and DNT-2 LOF	DCP-1 signal volume	wt (Oregon)	10	Control	One-Way ANOVA	0.2932					F (2, 32) = 5.090	0.012
		spz3[27]/spz3[48]	10	spz3 mutant vs control		0.7008							0.0172	*
		DNT-2[18]/DNT-2[37]	10	DNT-2 mutant vs control		0.1286							0.0144	*
Figure 4: DNT-2 functions via Toll-2 to regulate cell survival in the optic lobe
Fig. 4A,A',B	Data	Genotype	No. of brains			Shapiro-Wilk test							Dunnett's test
DCP-1 in the lamina at 24h APF: Epistasis DNT-2 Toll-2	DCP-1 signal volume	nsybGAL4>wt (Oregon)	12	Control Gal4	One-Way ANOVA	0.0944					F (2, 29) = 70.98	<0.0001
		nsybGAL4>UAS-Toll-2RNAi[GD36305]	13	Control Gal4 vs UASToll-2 RNAi		0.1983							<0.0001	****
		nsybGAL4>UAS-Toll-2RNAi[GD36305];UASDNT-2FL	7	Control Gal4 vs UASToll-2 RNAi with UASDNT-2FL		0.5588							<0.0001	****
Fig. 4C,C',C'',D	Data	Genotype	No. of brains			Shapiro-Wilk test							Dunnett's test
HistoneYFP cell number in the lamina: DNT-2 GOF and LOF	Histone-YFP cell number	Toll-2[pTV]-Gal4>UAShistoneYFP	15	Control Gal4	Brown-Forsythe and Welch ANOVA	0.8764				Brown-Forsythe	F(3.000, 29.21)=112.6	<0.0001
		Toll-2[pTV]-Gal4>UAShistoneYFP;UASDNT-2FL	15	Control Gal4 vs UASDNT-2FL		0.2378				Welch	(3.000, 22.90)=548.4	<0.0001	0.0468	*
		Toll-2[pTV]-Gal4>UAShistoneYFP;UASDNT-2CK	14	Control Gal4 vs UASDNT-2CK		0.1301							0.0395	*
		Toll-2[pTV]-Gal4;DNT-2[18]>UAShistoneYFP;DNT-2[37]	10	Control Gal4 vs DNT-2 null mutant in Toll-2 background		0.0374							<0.0001	****
Fig. 4E,F	Data	Genotype	No. of brains			Shapiro-Wilk test							Dunnett's test
HistoneYFP intensity in medulla and lobula complex: DNT-2 GOF and LOF	Histone-YFP intensity	Toll-2[pTV]-Gal4>UAShistoneYFP	11	Control Gal4	One-Way ANOVA	0.1402					F(3,43)=25	<0.0001
		Toll-2[pTV]-Gal4>UAShistoneYFP;UASDNT-2FL	15	Control Gal4 vs UASDNT-2FL		0.3521							0.0007	***
		Toll-2[pTV]-Gal4>UAShistoneYFP;UASDNT-2CK	10	Control Gal4 vs UASDNT-2CK		0.8226							0.0044	**
		Toll-2[pTV]-Gal4;DNT-2[18]>UAShistoneYFP;DNT-2[37]	11	Control Gal4 vs DNT-2 null mutant in Toll-2 background		0.0569							0.002	**
Figure 5: Altering the levels of DNT-2 and Toll-2 modifies L1 axon targeting at medulla M1 layer
Fig. 5A,C	Data	Genotype	No. of axons
L1 axonal terminals in DNT-2 GOF	GFP + 24B10 : mistargeting at M1	R48A08AD;R66A01DBD>UASmcd8GFP	60	R48A08AD;R66A01DBD>UASmcd8GFP vs DNT2-FL	Fisher's exact test (One-tailed)	N/A						<0.0001		****
		R48A08AD;R66A01DBD>UASmcd8GFP;UASDNT-2FL	31
Fig. 5B,D	Data	Genotype	No. of axons										Bonferroni multiple comparisons correction
L1 axonal terminals: DNT-2 LOF and epistasis with Toll-2	GFP + 24B10: : mistargeting at M1	R48A08AD;R66A01DBD>10XUASmyrGFP	18		Fisher's exact test (NA)	N/A						0.0012
		10XUASmyrGFP(X);R48A08AD;R66A01DBD>UAS-Toll-2RNAi[GD36305] (Mild)	25	R48A08AD;R66A01DBD>UASmcd8GFP vs Toll-2RNAi mild										**
		10XUASmyrGFP(X);R48A08AD;R66A01DBD>UAS-Toll-2RNAi[GD36305] (Severe)	14	R48A08AD;R66A01DBD>UASmcd8GFP vs Toll-2RNAi severe										**
		R48A08AD;R66A01DBD>10XUASmyrGFP(X);UAS-Toll-2RNAi[GD36305];UASDNT-2FL	14	R48A08AD;R66A01DBD>UASmcd8GFP vs Toll-2RNAi DNT-2FL										**
Figure 6: DNT-2 with Toll-2 regulates L1 dendrite size
Fig. 6A,C	Data	Genotype	No. of dendrites
L1 Dendrite size in DNT-2 GOF	GFP dendrite	R48A08AD;R66A01DBD (L1 split-GAL4)>UASmcd8GFP	12	Control Gal4 vs UASDNT-2FL	Unpaired t test	>0.1000	4.622		13981±4138		t=3.379, df=34	0.0018		**
		R48A08AD;R66A01DBD (L1 split-GAL4)>UASmcd8GFP;UASDNT-2FL	8			>0.1000
Fig. 6B,D	Data	Genotype	No. of dendrites			Shapiro-Wilk test							Dunnetts test
L1 Dendrite size in Toll-2 LOF and epistasis	GFP dendrite	R48A08AD;R66A01DBD (L1 split-GAL4)>UASmyrGFP	6		One-Way ANOVA	0.6004						p<0.0001
		10XUASmyrGFP(X);R48A08AD;R66A01DBD>UAS-Toll-2RNAi[GD36305] (Severe)	3	R48A08AD;R66A01DBD>UASmcd8GFP vs Toll-2RNAi mild		0.9163							<0.0001	****
		10XUASmyrGFP(X);R48A08AD;R66A01DBD>UAS-Toll-2RNAi[GD36305](Mild)	6	R48A08AD;R66A01DBD>UASmcd8GFP vs Toll-2RNAi severe		0.0562							0.0001	***
		R48A08AD;R66A01DBD>10XUASmyrGFP(X);UAS-Toll-2RNAi[GD36305];UASDNT-2FL	15	R48A08AD;R66A01DBD>UASmcd8GFP vs Toll-2RNAi DNT-2FL		0.0614							<0.0001	****
Supplementary Figure S8: DNT-2 and DNT-3 can maintain cell survival during optic lobe development also outside the lamina.
Fig. 8A,B	Data	Genotype	No. of brains			Shapiro-Wilk test
Apoptosis in medulla and lobula complex with DNT-3FL	Dcp-1 signal volume	nsybGAL4>wt control (Oregon)	10	control Gal4 vs UAS-DNT3FL	Unpaired Student t test	>0.1000						p<0.0001
		nsybGAL4>UAS-DNT-3FL	10
Fig. 8C,D	Data	Genotype	No. of brains			Shapiro-Wilk test
Apoptosis in medulla and lobula complex with DNT-2FL	Dcp-1 cell number	nsybGAL4>wt control (Oregon)	5	control Gal4 vs UAS-DNT2FL	Unpaired Student t test	>0.1000						p<0.05
		nsybGAL4>UAS-DNT-2FL	6		Welch's test							p<0.05
